# Microtubule Inhibition Triggers MYC-Mediated Immunogenic Cell Death in Breast Cancer

**DOI:** 10.1101/2025.08.26.671755

**Authors:** Ruixian Liu, July Aung, Aino Peura, Antti O Hiltunen, Linda Id, Mariel Savelius, Martina Peltonen, Rita Turpin, Natasha Salmelin, Johanna M Anttila, Topi A Tervonen, Ilida Suleymanova, Daniel Nicorici, Minna Mutka, Johanna Mattson, Panu E. Kovanen, Laura Niinikoski, Tuomo Meretoja, Bina Prajapati, Andrei Goga, Pauliina M. Munne, Jeroen Pouwels, Juha Klefström

## Abstract

Oncogenic MYC promotes cancer cell proliferation, metabolism, and death, while also driving immunosuppression in the tumour microenvironment, complicating immune-based therapies. To counter MYC-driven immune evasion while leveraging MYC-dependent synthetic lethality (MYC-SL), we identified microtubule-targeting agents, including eribulin, as potent inducers of immunogenic cell death in MYC^high^ triple-negative breast cancer (TNBC). A screen of 528 oncology compounds using damage-associated molecular pattern (DAMP) reporters revealed that microtubule inhibitors induced key DAMPs, including HMGB1 secretion, calreticulin exposure, and double-stranded DNA release, leading to gasdermin-E associated cell death in MYC^high^ TNBCs. Immune cell co-culture assays showed immune activation, and patient-derived explant cultures confirmed pro-inflammatory cytokine responses. In vivo, cell-free media from eribulin-treated MYC^high^ murine TNBCs enhanced tumour protection in vaccination models compared to MYC-knockdown controls, linking MYC-dependent DAMP release to immunogenicity. These findings highlight a dual-function therapeutic strategy: agents that selectively induce MYC-dependent immunogenic cell death can provide both targeted cytotoxicity and local immune stimulation, thereby addressing a key limitation of conventional chemotherapeutics, offering a new approach for MYC-driven cancers.
