## Supplemental Table 1 for "Microtubule Inhibition Triggers MYC-Mediated Immunogenic Cell Death in Breast Cancer"

### Sheet: Olink Target 48 Immune Sur
UniProt ID	Gene	Protein name
Q14005	IL16	Pro-interleukin-16
P43489	TNFRSF4	Tumor necrosis factor receptor superfamily member 4
Q8TAD2	IL17D	Interleukin-17D
P05113	IL5	Interleukin-5
P49763	PGF	Placenta growth factor
P24394	IL4R	Interleukin-4 receptor subunit alpha
Q9Y258	CCL26	C-C motif chemokine 26
Q9NP99	TREM1	Triggering receptor expressed on myeloid cells 1
P01583	IL1A	Interleukin-1 alpha
O43927	CXCL13	C-X-C motif chemokine 13
O43557	TNFSF14	Tumor necrosis factor ligand superfamily member 14
Q9H293	IL25	Interleukin-25
P09341	CXCL1	Growth-regulated alpha protein
Q9GZX6	IL22	Interleukin-22
P33681	CD80	T-lymphocyte activation antigen CD80
Q9GZV9	FGF23	Fibroblast growth factor 23
Q9NSA1	FGF21	Fibroblast growth factor 21
P18627	LAG3	Lymphocyte activation gene 3 protein
P35968	KDR	Vascular endothelial growth factor receptor 2
P24001	IL32	Interleukin-32
Q6EBC2	IL31	Interleukin-31
P05783	KRT18	Keratin, type I cytoskeletal 18
P17948	FLT1	Vascular endothelial growth factor receptor 1
P15018	LIF	Leukemia inhibitory factor
Q92583	CCL17	C-C motif chemokine 17
P15514	AREG	Amphiregulin
Q15116	PDCD1	Programmed cell death protein 1
P01588	EPO	Erythropoietin
P09038	FGF2	Fibroblast growth factor 2
P01574	IFNB1	Interferon beta
P06731	CEACAM5	Carcinoembryonic antigen-related cell adhesion molecule 5
Q8IU54	IFNL1	Interferon lambda-1
P48023	FASLG	Tumor necrosis factor ligand superfamily member 6
P10144	GZMB	Granzyme B
P12544	GZMA	Granzyme A
Q07011	TNFRSF9	Tumor necrosis factor receptor superfamily member 9
P10747	CD28	T-cell-specific surface glycoprotein CD28
O15444	CCL25	C-C motif chemokine 25
P18510	IL1RN	Interleukin-1 receptor antagonist protein
Q9UHD0	IL19	Interleukin-19
P78556	CCL20	C-C motif chemokine 20
Q9NYY1	IL20	Interleukin-20
P01563	IFNA2	Interferon alpha-2
Q96D42	HAVCR1	Hepatitis A virus cellular receptor 1

### Sheet: Olink Target 48 Cytokine
UniProt ID	Gene	Protein name
Q14116	IL18	Interleukin-18
P14210	HGF	Hepatocyte growth factor
Q99731	CCL19	C-C motif chemokine 19
P13500	CCL2	C-C motif chemokine 2
P39900	MMP12	Macrophage metalloelastase
P01374	LTA	Lymphotoxin-alpha
P49771	FLT3LG	Fms-related tyrosine kinase 3 ligand
P01375	TNF	Tumor necrosis factor
Q16552	IL17A	Interleukin-17A
P60568	IL2	Interleukin-2
Q96PD4	IL17F	Interleukin-17F
P09919	CSF3	Granulocyte colony-stimulating factor
P01584	IL1B	Interleukin-1 beta
P78380	OLR1	Oxidized low-density lipoprotein receptor 1
O43508	TNFSF12	Tumor necrosis factor ligand superfamily member 12
P02778	CXCL10	C-X-C motif chemokine 10
P15692	VEGFA	Vascular endothelial growth factor A
O95760	IL33	Interleukin-33
Q969D9	TSLP	Thymic stromal lymphopoietin
P01579	IFNG	Interferon gamma
P13236	CCL4	C-C motif chemokine 4
P01135	TGFA	Protransforming growth factor alpha
P35225	IL13	Interleukin-13
P10145	CXCL8	Interleukin-8
P80075	CCL8	C-C motif chemokine 8
P05231	IL6	Interleukin-6
Q99616	CCL13	C-C motif chemokine 13
P04141	CSF2	Granulocyte-macrophage colony-stimulating factor
P80098	CCL7	C-C motif chemokine 7
P05112	IL4	Interleukin-4
P50591	TNFSF10	Tumor necrosis factor ligand superfamily member 10
P13725	OSM	Oncostatin-M
P03956	MMP1	Interstitial collagenase
P01133	EGF	Pro-epidermal growth factor
P13232	IL7	Interleukin-7
P40933	IL15	Interleukin-15
P09603	CSF1	Macrophage colony-stimulating factor 1
Q07325	CXCL9	C-X-C motif chemokine 9
O14625	CXCL11	C-X-C motif chemokine 11
Q9P0M4	IL17C	Interleukin-17C
P48061	CXCL12	Stromal cell-derived factor 1
P51671	CCL11	Eotaxin
P22301	IL10	Interleukin-10
P10147	CCL3	C-C motif chemokine 3
Q14213_Q8NEV9	EBI3_IL27	Interleukin-27
